# Development of avian influenza A(H5) virus datasets for Nextclade enables rapid and accurate clade assignment

**DOI:** 10.1101/2025.01.07.631789

**Authors:** Jordan T. Ort, Sonja A. Zolnoski, Tommy T.-Y. Lam, Richard Neher, Louise H. Moncla

## Abstract

The ongoing panzootic of highly pathogenic avian influenza (HPAI) A(H5) viruses is the largest in history, with unprecedented transmission to multiple mammalian species. Avian influenza A viruses of the H5 subtype circulate globally among birds and are classified into distinct clades based on their hemagglutinin (HA) genetic sequences. Thus, the ability to accurately and rapidly assign clades to newly sequenced isolates is key to surveillance and outbreak response. Co-circulation of endemic, low pathogenic avian influenza (LPAI) A(H5) lineages in North American and European wild birds necessitates the ability to rapidly and accurately distinguish between infections arising from these lineages and epizootic HPAI A(H5) viruses. However, currently available clade assignment tools are limited and often require command line expertise, hindering their utility for public health surveillance labs. To address this gap, we have developed datasets to enable A(H5) clade assignments with Nextclade, a drag-and-drop tool originally developed for SARS-CoV-2 genetic clade classification. Using annotated reference datasets for all historical A(H5) clades, clade 2.3.2.1 descendants, and clade 2.3.4.4 descendants provided by the Food and Agriculture Organization/World Health Organization/World Organisation for Animal Health (FAO/WHO/WOAH) H5 Working Group, we identified clade-defining mutations for every established clade to enable tree-based clade assignment. We then created three Nextclade datasets which can be used to assign clades to A(H5) HA sequences and call mutations relative to reference strains through a drag-and-drop interface. Nextclade assignments were benchmarked with 19,834 unique sequences not in the reference set using a pre-released version of LABEL, a well-validated and widely used command line software. Prospective assignment of new sequences with Nextclade and LABEL produced very well-matched assignments (match rates of 97.8% and 99.1% for the 2.3.2.1 and 2.3.4.4 datasets, respectively). The all-clades dataset also performed well (94.8% match rate) and correctly distinguished between all HPAI and LPAI strains. This tool additionally allows for the identification of polybasic cleavage site sequences and potential N-linked glycosylation sites. These datasets therefore provide an alternative, rapid method to accurately assign clades to new A(H5) HA sequences, with the benefit of an easy-to-use browser interface.
