## Supplementary Table S1 for "Development of avian influenza A(H5) virus datasets for Nextclade enables rapid and accurate clade assignment"

Strain	GenBank Accession	Clade
A/gadwall_duck/Tennessee/17OS0341/2017	MG280333	Am_nonGsGD
A/mallard/Pennsylvania/454069_9/2006	GU186531	Am_nonGsGD
A/ruddy_turnstone/NewJersey/AI07_69/2007	CY144739	Am_nonGsGD
A/mallard/Hokkaido/24/2009	AB530992	EA_nonGsGD
A/teal/Germany/WV632/2005	CY061885	EA_nonGsGD
A/Mallard_duck/New_Zealand/0827273/2008	MH276986	Am_nonGsGD
A/mallard/Maryland/802/2007	CY053877	Am_nonGsGD
A/environment/Maryland/06OS1178/2006	CY190147	Am_nonGsGD
A/duck/Hokkaido/Vac_1/2004	AB259712	EA_nonGsGD
A/black_duck/Tennessee/17OS0306/2017	MG279989	Am_nonGsGD
A/duck/France/05066b/2005	AJ971297	EA_nonGsGD
A/Canada_goose/DelawareBay/601/2016	MF046544	Am_nonGsGD
A/environment/Maryland/06OS1175/2006	CY190131	Am_nonGsGD
A/wild_duck/Korea/SNU50_5/2009	JX497768	EA_nonGsGD
A/mallard/Italy/3401/2005	CY021397	EA_nonGsGD
A/mallard/California/2542V/2011	CY134021	Am_nonGsGD
A/turkey/England/50_92/1991	GU052510	EA_nonGsGD
A/ruddy_turnstone/Iceland/2899/2013	KM213391	EA_nonGsGD
